# Triglyceride lipolysis driven by glucose restriction triggers liquid-crystalline phase transitions and proteome remodeling of lipid droplets

**DOI:** 10.1101/2022.04.15.488458

**Authors:** Sean Rogers, Long Gui, Anastasiia Kovalenko, Valeria Zoni, Maxime Carpentier, Kamran Ramji, Kalthoum Ben Mbarek, Amelie Bacle, Patrick Fuchs, Pablo Campomanes, Evan Reetz, Natalie Ortiz Speer, Emma Reynolds, Abdou Rachid Thiam, Stefano Vanni, Daniela Nicastro, W. Mike Henne

**Author notes:** these authors contributed equally to this work (Sean Rogers, Long Gui, Anastasiia Kovalenko, Valeria Zoni).

## Abstract

Lipid droplets (LDs) are reservoirs for triglycerides (TGs) and sterol-esters (SEs), but how these lipids are organized within LDs and influence its proteome remains unclear. Using *in situ* cryoelectron tomography, we show that glucose restriction triggers lipid phase transitions within LDs generating liquid-crystalline lattices inside them. Mechanistically this requires TG lipolysis, which decreases the LD TG:SE ratio, promoting SE transition to a liquid-crystalline phase. Molecular dynamics simulations reveal TG depletion promotes spontaneous TG and SE de-mixing in LDs, additionally altering the lipid packing of the phospholipid monolayer surface. Fluorescence imaging and proteomics further reveal that liquid-crystalline phases are associated with selective remodeling of the LD proteome. Some canonical LD proteins including Erg6 re-localize to the ER network, whereas others remain LD-associated. Model peptide LiveDrop also redistributes from LDs to the ER, suggesting liquid-crystalline-phases influence ER-LD inter organelle transport. Our data suggests glucose restriction drives TG mobilization, which alters the phase properties of LD lipids and selectively remodels the LD proteome.
