## Supplementary material for "Triglyceride lipolysis driven by glucose restriction triggers liquid-crystalline phase transitions and proteome remodeling of lipid droplets": Table S1

### Sheet: LD_Fraction_Analysis
Name	Log-1_LD	Log-2_LD	Log-3_LD	Log-4_LD	AGR-1_LD	AGR-2_LD	AGR-3_LD	AGR-4_LD			Protein Name	Log Avg	AGR Avg	Log2 Fold Change_LD		Log2 Fold Change_WC						Protein Name	Log Avg	AGR Avg	Log2 Fold Change_LD		Log2 Fold Change_WC
AKR1	218776	410404	0	932709	276630	188736	1.30162e+06	1.87576e+06			AKR1	390472	910685	1.22173		-0.52626						SNX4	474496	5.72478e+06	3.59275		0.342574		*Data sorted by largest Log2 FC in LD fraction
ALO1	327404	1.08149e+07	3.35576e+07	3.74349e+07	5.12065e+07	1.43163e+07	3.2966e+07	1.9792e+07			ALO1	2.05337e+07	2.95702e+07	0.526149		-0.02597						YPT31	1.26345e+07	7.33852e+07	2.53812		0.002019
ANR2; YKL047W	7.60953e+06	869247	7.48233e+06	8.96571e+06	4.46467e+06	2.86106e+06	1.86915e+07	2.10677e+07			ANR2; YKL047W	6.2317e+06	1.17712e+07	0.917568		0.815739						SNA3	41697.4	234309	2.49039		0.459739
APQ12	436970	0	288247	109263	758431	222394	166793	262183			APQ12	208620	352450	0.756542		0.711645						MSC1	1.71969e+06	9.62854e+06	2.48517		1.89628
ARF1	3.686e+06	1.04413e+07	3.01633e+06	1.19779e+06	4.52472e+06	1.14897e+07	1.83826e+07	3.57432e+06			ARF1	4.58535e+06	9.49283e+06	1.04981		0.050845						CDC48	7.41677e+06	3.60784e+07	2.28227		-0.02463
ATF2	618875	1.01166e+06	3.64352e+06	7.57396e+06	868051	288715	1.26904e+07	1.03155e+07			ATF2	3.21201e+06	6.04065e+06	0.911229		-0.68154						HMX1	163514	788278	2.26929		2.16183
AYR1	7.81185e+07	3.81233e+07	1.65273e+08	4.4113e+07	4.61269e+07	4.57047e+07	1.26656e+08	2.23857e+08			AYR1	8.14069e+07	1.10586e+08	0.441946		0.488924						YMR134W; ERG29	34134.2	162519	2.25131		0.728122
CAB5	9.15198e+06	5.13193e+06	2.09276e+07	6.60287e+06	1.11352e+07	1.6335e+06	2.70422e+07	2.21431e+07			CAB5	1.04536e+07	1.54885e+07	0.567197		0.384919						KTR3	393837	1.78695e+06	2.18183		-0.23102
CAF4	274498	0	385414	151467	104587	88804.2	173235	38054.8			CAF4	202844	101170	-1.00359		-0.49369						YBR096W	138130	608185	2.13848		0.203869
CDC48	1.2894e+07	9.84018e+06	1.90131e+06	5.03157e+06	2.63022e+07	2.40349e+06	5.59433e+07	5.96647e+07			CDC48	7.41677e+06	3.60784e+07	2.28227		-0.02463						UIP4	431913	1.63083e+06	1.91679		1.18815
COG8	92223.8	458154	241633	0	82406.3	2741.1	214.102	108656			COG8	198003	48504.4	-2.02933		-0.0391						YPT1	2.32175e+07	8.51745e+07	1.87521		0.203638
CWH41	1.04804e+06	1.04485e+06	662549	1.05288e+06	1.23495e+06	0	1.2168e+06	1.49257e+06			CWH41	952082	986082	0.0506213		-0.0234						NCE102	151331	532207	1.81428		1.26292
DOP1	985324	6.47855e+06	5.66803e+06	1.05394e+06	1.99258e+06	949856	110811	1.51038e+06			DOP1	3.54646e+06	1.14091e+06	-1.6362		-0.99669						HXT7	662629	2.18243e+06	1.71967		3.24935
DPM1	1.5723e+07	7.00617e+06	8.90884e+06	8.90279e+06	2.09125e+07	0	8.11146e+06	9.93636e+06			DPM1	1.01352e+07	9.74008e+06	-0.0573705		0.169345						YPT10	464357	1.52526e+06	1.71575		0.492279
DSL1	89871.6	348655	1.27683e+06	348790	147618	0	382804	219833			DSL1	516037	187564	-1.46009		0.237751						YKL107W	1.00685e+06	3.29434e+06	1.71015		-0.08076
EHT1	1.9938e+08	9.02301e+07	4.74492e+08	1.46997e+08	9.62609e+07	5.58936e+07	3.35023e+08	4.63354e+08			EHT1	2.27775e+08	2.37633e+08	0.0611254		-0.15788						YNL208W	1.0661e+06	3.25847e+06	1.61186		1.43624
EMC1	2.273e+06	3.12952e+07	2.72345e+06	2.19073e+06	632444	0	1.87098e+06	4.58165e+06			EMC1	9.6206e+06	1.77127e+06	-2.44134		0.257857						IML2	2.21964e+08	6.44783e+08	1.53849		0.86945
EMC5	1.00181e+06	141949	147565	0	252992	982305	444158	1.39824e+06			EMC5	322831	769423	1.253		0.395182						ERG2	900662	2.58105e+06	1.5189		0.42725
EMP47	2.89779e+06	1.30906e+06	614858	4.57986e+06	2.61552e+06	1.12939e+06	2.32108e+06	6.95457e+06			EMP47	2.35039e+06	3.25514e+06	0.469817		0.234755						GCS1	1.16496e+06	3.1901e+06	1.45332		-0.24182
ENT4	1.70785e+06	192374	551397	67842	2.44299e+06	195230	57011.3	20239.2			ENT4	629865	678867	0.108086		0.114284						YMR147W; LDO45	557361	1.51754e+06	1.44505		0.335628
ERG1	9.15544e+07	5.05914e+07	1.90295e+08	2.76184e+07	2.54301e+07	1.76615e+07	8.78309e+07	1.18891e+08			ERG1	9.00148e+07	6.24535e+07	-0.527381		-1.32379						YPT7	2.70904e+07	7.35653e+07	1.44124		0.158485
ERG11	4.58554e+06	1.79351e+06	0	4.16847e+06	1.36066e+06	3.52127e+06	1.43202e+06	5.3507e+06			ERG11	2.63688e+06	2.91616e+06	0.14524		-1.48818						RVB2	3.39681e+06	9.12085e+06	1.42499		0.019503
ERG2	2.88284e+06	253592	0	466218	1.43107e+06	1.35608e+06	2.93831e+06	4.59873e+06			ERG2	900662	2.58105e+06	1.5189		0.42725						SEC21	1.04005e+06	2.76458e+06	1.4104		-0.08361
ERG27	3.63651e+08	1.73078e+08	6.8559e+08	4.16409e+08	1.82719e+08	1.17941e+08	5.51745e+08	3.54732e+08			ERG27	4.09682e+08	3.01784e+08	-0.440988		-0.40151						YKL077W	311357	816364	1.39064		0.370432
ERG28	702743	3.58688e+06	265664	1.16012e+06	520091	265780	730122	865411			ERG28	1.42885e+06	595351	-1.26305		0.231711						UFD1	1.13632e+06	2.9704e+06	1.38629		0.062719
ERG6	1.27365e+09	7.91917e+08	2.04925e+09	2.24396e+09	3.74525e+08	4.20944e+08	2.07721e+09	9.6184e+08			ERG6	1.58969e+09	9.58629e+08	-0.729704		-0.23966						GTT1	8.1856e+06	2.1209e+07	1.37352		0.869939
ERG7	1.33892e+08	5.67886e+07	3.57145e+08	3.0154e+08	6.95435e+07	3.69237e+07	2.97627e+08	2.09258e+08			ERG7	2.12342e+08	1.53338e+08	-0.469671		-0.40914						YET3	245425	616736	1.32937		0.476509
ERO1	2.19161e+06	426630	2.6408e+06	3.29001e+06	803588	0	3.26578e+06	4.24238e+06			ERO1	2.13726e+06	2.07794e+06	-0.0406123		-0.26662						RVB1	3.9085e+06	9.70497e+06	1.31211		0.183551
ERV14	2.62613e+06	2.26694e+06	2.88404e+06	3.5167e+06	3.37802e+06	120016	2.47245e+06	1.8609e+06			ERV14	2.82345e+06	1.95785e+06	-0.528191		-0.08411						OSW5	1.88561e+06	4.6367e+06	1.29806		0.348433
ERV2	311857	0	316902	166598	315305	80075.1	606803	524131			ERV2	198839	381578	0.940377		-0.56108						YPT32	1.43576e+07	3.46833e+07	1.27243		-0.17282
ERV25	4.16005e+06	3.34848e+06	0	2.87374e+06	2.60444e+06	1.84629e+06	2.75959e+06	5.68998e+06			ERV25	2.59557e+06	3.22507e+06	0.313283		0.169524						EMC5	322831	769423	1.253		0.395182
FAA1	4.28689e+07	1.66208e+07	2.3397e+08	1.87568e+07	1.9774e+07	1.38117e+07	1.38304e+08	1.22276e+08			FAA1	7.80541e+07	7.35415e+07	-0.0859164		0.450454						AKR1	390472	910685	1.22173		-0.52626
FAA4	2.29409e+07	3.37823e+07	1.61255e+08	3.6202e+07	1.81101e+07	1.5718e+07	6.43939e+07	6.85602e+07			FAA4	6.3545e+07	4.16956e+07	-0.607884		-0.2017						TCB1	1.50339e+06	3.43672e+06	1.19282		-0.26518
FAT1	1.18329e+07	1.80318e+07	1.03895e+08	3.95585e+07	7.46873e+06	8.40363e+06	5.48823e+07	3.47703e+07			FAT1	4.33296e+07	2.63812e+07	-0.715843		-0.23783						MNN9	1.36093e+06	3.06574e+06	1.17164		-0.04155
FAT3; YKL187C	927649	9.70964e+07	0	2.75625e+07	206466	75615.7	754935	70545.3			FAT3; YKL187C	3.13966e+07	276891	-6.82515		4.44517						MTC1	1.45569e+06	3.24754e+06	1.15764		0.183191
FEN1; ELO2	132235	244046	460258	1.50053e+06	263876	382002	650079	1.01796e+06			FEN1; ELO2	584267	578479	-0.0143645		-0.41842						TGL5	1.64505e+07	3.66641e+07	1.15624		-0.05853
FIS1	2.23345e+06	5.10888e+06	0	256396	1.20503e+06	1.61036e+06	877771	1.17907e+06			FIS1	1.89968e+06	1.21806e+06	-0.641175		0.417902						SNF7	229545	501244	1.12674		0.33425
FMP52	2.60986e+06	0	1.74921e+07	1.49529e+06	1.01417e+07	1.07838e+07	4.83637e+06	1.03992e+07			FMP52	5.39931e+06	9.04029e+06	0.743595		0.428385						GET2	887352	1.86345e+06	1.07039		-0.16183
FUN26	48958.2	148586	0	266660	257538	1690.13	110278	83035.2			FUN26	116051	113135	-0.0367116		-0.80819						ARF1	4.58535e+06	9.49283e+06	1.04981		0.050845
GCN1	8.92971e+06	3.61731e+06	9.79594e+06	0	8.00076e+06	7.27731e+06	1.28311e+06	2.58535e+06			GCN1	5.58574e+06	4.78663e+06	-0.222736		-0.03788						PET10	3.92231e+08	7.73822e+08	0.980299		0.774977
GCS1	640458	599290	41439.4	3.37864e+06	852670	120275	9.09449e+06	2.69297e+06			GCS1	1.16496e+06	3.1901e+06	1.45332		-0.24182						SEC4	2.87368e+07	5.59688e+07	0.961726		-0.66364
GDT1	1.3462e+06	2.48501e+06	264229	252374	288696	0	261848	196654			GDT1	1.08695e+06	186800	-2.54073		0.457431						ERV2	198839	381578	0.940377		-0.56108
GET2	959322	81542.9	1.66832e+06	840228	5.74258e+06	582831	955459	172917			GET2	887352	1.86345e+06	1.07039		-0.16183						NPL4	1.57012e+06	2.96679e+06	0.918032		-0.54903
GNP1	0	134172	419836	835261	134284	100177	1.13707e+06	623969			GNP1	347317	498875	0.522424		-0.01245						ANR2; YKL047W	6.2317e+06	1.17712e+07	0.917568		0.815739
GTB1	90324.7	253797	0	449502	41032.2	42116	12026	419412			GTB1	198406	128647	-0.625041		-0.31962						ATF2	3.21201e+06	6.04065e+06	0.911229		-0.68154
GTT1	1.20193e+07	3.817e+06	1.51349e+07	1.77111e+06	7.57886e+06	2.01091e+07	2.5045e+07	3.21032e+07			GTT1	8.1856e+06	2.1209e+07	1.37352		0.869939						SEY1	1.3729e+06	2.56289e+06	0.900544		-0.02343
HFD1	6.23145e+06	4.16203e+06	1.36289e+07	4.47223e+06	0	1.19806e+06	7.53071e+06	1.38933e+07			HFD1	7.12366e+06	5.65553e+06	-0.332957		1.36648						MPD2	460860	843527	0.872104		0.146357
HMX1	58838.2	446707	0	148510	689045	281355	959073	1.22364e+06			HMX1	163514	788278	2.26929		2.16183						NUT1	75131.5	136602	0.86249		-0.4927
HOC1	1.88514e+06	0	1.70907e+06	2.23347e+06	1.61354e+06	58581.8	3.05876e+06	3.57857e+06			HOC1	1.45692e+06	2.07736e+06	0.511832		-0.04951						TCB3	1.0013e+06	1.72727e+06	0.786616		-0.05964
HSP82	1.95609e+07	0	2.34673e+07	7.1445e+06	7.19549e+06	1.44452e+07	8.81658e+06	3.21718e+06			HSP82	1.25432e+07	8.41861e+06	-0.575249		0.27017						SNX41	1.10727e+06	1.90369e+06	0.7818		1.33468
HXT7	324162	1.33422e+06	0	992135	1.89976e+06	345842	2.02276e+06	4.46137e+06			HXT7	662629	2.18243e+06	1.71967		3.24935						TUB1	1.00618e+06	1.72065e+06	0.774065		0.008765
IDP3	69747.1	50302.7	98856.7	306900	230044	110418	47118.5	45694			IDP3	131451	108319	-0.279248		1.87968						APQ12	208620	352450	0.756542		0.711645
IML2	3.85978e+08	0	1.16571e+08	3.85306e+08	1.8627e+09	2.54363e+08	3.86452e+08	7.56131e+07			IML2	2.21964e+08	6.44783e+08	1.53849		0.86945						FMP52	5.39931e+06	9.04029e+06	0.743595		0.428385
KAR2	5.23249e+07	6.79023e+07	1.16481e+06	5.91396e+07	5.96607e+07	2.36451e+07	5.29907e+07	8.55831e+07			KAR2	4.51329e+07	5.54699e+07	0.297526		-0.02861						TRS31	59574	97152.4	0.705567		-0.24333
KTR3	341435	1.1003e+06	133616	0	61587.9	193278	1.72217e+06	5.17076e+06			KTR3	393837	1.78695e+06	2.18183		-0.23102						PEX14	879217	1.40037e+06	0.671513		0.422834
KTR4	407329	580047	1.32063e+06	782088	738171	0	509061	510578			KTR4	772525	439453	-0.813873		-0.04692						PHO88	9.43913e+06	1.4848e+07	0.653538		0.008921
LDH1	3.48492e+06	2.15278e+06	7.16641e+06	2.1232e+06	850905	2.10707e+06	6.84351e+06	8.70101e+06			LDH1	3.73183e+06	4.62562e+06	0.309766		0.36264						VPS21	1.19629e+07	1.83397e+07	0.616406		0.171376
LHS1	2.11024e+06	532269	442340	2.23225e+06	1.74846e+06	0	1.3505e+06	4.09458e+06			LHS1	1.32927e+06	1.79838e+06	0.436063		0.025186						ORM1	258266	389621	0.593215		0.126582
LIP1	46007.4	38021.3	463183	227847	235990	0	210425	106442			LIP1	193765	138214	-0.487401		0.258759						CAB5	1.04536e+07	1.54885e+07	0.567197		0.384919
LOA1	4.70749e+06	3.9304e+06	1.64223e+07	1.05935e+07	4.22514e+06	395447	1.50974e+07	1.54787e+07			LOA1	8.91342e+06	8.79918e+06	-0.0186105		-0.27929						PCS60	487042	710911	0.545622		1.15346
MNL2	37552.7	2.02149e+06	6863.95	191808	0	139642	377623	619847			MNL2	564429	284278	-0.989489		-0.57489						ALO1	2.05337e+07	2.95702e+07	0.526149		-0.02597
MNN1	89574.4	1.21075e+06	1.23657e+06	646199	536019	0	1.10586e+06	1.1666e+06			MNN1	795773	702121	-0.180637		-0.9423						GNP1	347317	498875	0.522424		-0.01245
MNN10	361704	1.50705e+06	821472	2.4347e+06	564176	1.0597e+06	1.58188e+06	2.08477e+06			MNN10	1.28123e+06	1.32263e+06	0.0458786		-0.29833						HOC1	1.45692e+06	2.07736e+06	0.511832		-0.04951
MNN11	937983	249181	1.56976e+06	2.53599e+06	508855	23003.5	2.98059e+06	3.94003e+06			MNN11	1.32323e+06	1.86312e+06	0.493658		-0.32717						MNN11	1.32323e+06	1.86312e+06	0.493658		-0.32717
MNN9	2.80885e+06	0	225615	2.40924e+06	1.80241e+06	440418	3.71834e+06	6.30178e+06			MNN9	1.36093e+06	3.06574e+06	1.17164		-0.04155						EMP47	2.35039e+06	3.25514e+06	0.469817		0.234755
MPD2	1.0498e+06	18622.5	385302	389721	902536	85058.8	733305	1.65321e+06			MPD2	460860	843527	0.872104		0.146357						RHO3	2.25808e+06	3.118e+06	0.465523		0.195812
MSC1	3.13762e+06	1.94851e+06	0	1.79262e+06	5.06387e+06	1.41294e+06	8.58112e+06	2.34562e+07			MSC1	1.71969e+06	9.62854e+06	2.48517		1.89628						AYR1	8.14069e+07	1.10586e+08	0.441946		0.488924
MSC7	2.08952e+06	1.27681e+06	75032	1.35441e+06	592950	0	1.99315e+06	3.71403e+06			MSC7	1.19894e+06	1.57503e+06	0.393618		-0.33797						LHS1	1.32927e+06	1.79838e+06	0.436063		0.025186
MTC1	975257	3.63292e+06	0	1.21459e+06	617220	456519	3.73915e+06	8.17728e+06			MTC1	1.45569e+06	3.24754e+06	1.15764		0.183191						YIM1	1.67265e+07	2.19835e+07	0.394283		0.126996
NCE102	253329	4307.16	0	347689	148695	154137	1.08522e+06	740774			NCE102	151331	532207	1.81428		1.26292						SAR1	1.2826e+07	1.68509e+07	0.393759		-0.01825
NOP9	671439	63551.2	1.1936e+06	907299	398337	13052.1	713678	81751.6			NOP9	708972	301704	-1.23259		-0.21987						MSC7	1.19894e+06	1.57503e+06	0.393618		-0.33797
NPA3	547527	620611	78459	204533	384883	75528.5	108280	18263.6			NPA3	362782	146739	-1.30585		-0.03803						PDI1	2.54695e+07	3.31565e+07	0.380524		-0.05328
NPL4	779906	3.20838e+06	282335	2.00984e+06	353707	623602	4.84277e+06	6.04708e+06			NPL4	1.57012e+06	2.96679e+06	0.918032		-0.54903						SMI1	178983	225685	0.334489		-0.02673
NUS1	1.32954e+07	1.18648e+06	1.82478e+07	9.121e+06	3.97181e+06	1.1588e+06	1.82947e+07	2.36092e+07			NUS1	1.04627e+07	1.17586e+07	0.168466		0.434613						OST3	443646	552252	0.315916		-0.42314
NUT1	72818	89379.1	134237	4091.82	381957	0	42293.7	122158			NUT1	75131.5	136602	0.86249		-0.4927						ERV25	2.59557e+06	3.22507e+06	0.313283		0.169524
NVJ2	1043.35	363832	0	43068.2	57872.2	89581.5	4268.63	63843			NVJ2	101986	53891.3	-0.920245		0.011677						LDH1	3.73183e+06	4.62562e+06	0.309766		0.36264
ORM1	359058	525692	0	148312	116284	124212	369852	948135			ORM1	258266	389621	0.593215		0.126582						KAR2	4.51329e+07	5.54699e+07	0.297526		-0.02861
OST3	625196	37726.5	621753	489909	348379	157015	702447	1.00117e+06			OST3	443646	552252	0.315916		-0.42314						TGL1	1.38487e+07	1.68453e+07	0.282596		0.066612
OSW5	1.11597e+06	2.02233e+06	1.88746e+06	2.51669e+06	194610	863742	7.91781e+06	9.57062e+06			OSW5	1.88561e+06	4.6367e+06	1.29806		0.348433						YBL029C-A	489891	588560	0.26473		0.856014
OTU1	17921.4	0	142058	180712	97593.7	185598	85182.9	29628.5			OTU1	85173	99500.9	0.224313		0.905688						YPR114W	209083	250278	0.259459		-0.27065
PCS60	765421	40289.3	1.14246e+06	0	90579.7	129403	691991	1.93167e+06			PCS60	487042	710911	0.545622		1.15346						YIL108W	3.10582e+06	3.68115e+06	0.245181		0.075299
PDE2	131259	0	254724	77114.4	99523	70417.3	226600	142968			PDE2	115774	134877	0.220327		-0.0249						OTU1	85173	99500.9	0.224313		0.905688
PDI1	3.56968e+07	1.58113e+07	1.43893e+07	3.59806e+07	5.15821e+07	7.14521e+06	3.03351e+07	4.35637e+07			PDI1	2.54695e+07	3.31565e+07	0.380524		-0.05328						PGC1	2.03066e+07	2.36974e+07	0.222781		0.070622
PDR16	5.75981e+06	3.15001e+07	5.60694e+07	2.05395e+06	1.96488e+06	1.36233e+07	7.21865e+06	2.4032e+07			PDR16	2.38458e+07	1.17097e+07	-1.02603		-0.8492						PDE2	115774	134877	0.220327		-0.0249
PET10	3.0025e+08	3.16378e+08	5.93684e+08	3.58611e+08	3.93231e+08	3.87916e+08	1.12157e+09	1.19257e+09			PET10	3.92231e+08	7.73822e+08	0.980299		0.774977						NUS1	1.04627e+07	1.17586e+07	0.168466		0.434613
PEX14	1.53707e+06	56435.1	693196	1.23016e+06	2.37929e+06	52135.8	2.04404e+06	1.126e+06			PEX14	879217	1.40037e+06	0.671513		0.422834						ERG11	2.63688e+06	2.91616e+06	0.14524		-1.48818
PEX25	109556	19945.2	973993	309764	263423	0	678702	234480			PEX25	353315	294151	-0.264395		0.485398						PGA2	1.62062e+06	1.79125e+06	0.14442		-0.27512
PGA2	1.93499e+06	1.11798e+06	1.66096e+06	1.76855e+06	2.81375e+06	1.58477e+06	1.3568e+06	1.40968e+06			PGA2	1.62062e+06	1.79125e+06	0.14442		-0.27512						VPS13	3.15629e+06	3.43537e+06	0.122238		-0.0686
PGC1	5.93878e+06	1.02576e+07	3.14034e+07	3.36266e+07	4.42389e+06	1.67393e+06	4.74088e+07	4.12831e+07			PGC1	2.03066e+07	2.36974e+07	0.222781		0.070622						ENT4	629865	678867	0.108086		0.114284
PHO88	1.72973e+07	6.84702e+06	3.7372e+06	9.87499e+06	1.49885e+07	6.09244e+06	1.27013e+07	2.56096e+07			PHO88	9.43913e+06	1.4848e+07	0.653538		0.008921						SRP101	345285	372083	0.107837		-0.05245
PMT1	292958	1.7214e+06	0	958643	103980	256719	841740	1.30246e+06			PMT1	743250	626224	-0.247168		0.019577						YJU3	1.90473e+07	2.03255e+07	0.0937063		0.135224
PRE7	2.65152e+06	1.40063e+06	3.8482e+06	2.54848e+06	0	1.12352e+06	5.23001e+06	938467			PRE7	2.61221e+06	1.823e+06	-0.518955		0.435334						RHO1	3.13421e+07	3.2944e+07	0.0719146		0.436537
RER2	4.79828e+06	4.4254e+06	1.036e+07	2.9835e+06	1.29535e+06	894041	1.19269e+06	2.61639e+06			RER2	5.6418e+06	1.49962e+06	-1.91156		0.175855						EHT1	2.27775e+08	2.37633e+08	0.0611254		-0.15788
RET3	336725	3.11168e+06	0	165469	815006	32551.1	821765	1.53539e+06			RET3	903467	801179	-0.173348		0.032986						CWH41	952082	986082	0.0506213		-0.0234
RHO1	3.44243e+07	1.44196e+07	6.82765e+07	8.24783e+06	1.54249e+07	4.8651e+07	3.00501e+07	3.765e+07			RHO1	3.13421e+07	3.2944e+07	0.0719146		0.436537						MNN10	1.28123e+06	1.32263e+06	0.0458786		-0.29833
RHO2	187008	1.34793e+06	0	120570	125769	175054	153716	109321			RHO2	413877	140965	-1.55387		-0.01669						SBH1	1.16891e+06	1.16095e+06	-0.00985895		0.224845
RHO3	4.30114e+06	1.53766e+06	2.03091e+06	1.16262e+06	3.02108e+06	2.04284e+06	4.51987e+06	2.88822e+06			RHO3	2.25808e+06	3.118e+06	0.465523		0.195812						FEN1; ELO2	584267	578479	-0.0143645		-0.41842
RVB1	4.48614e+06	0	1.87009e+06	9.27777e+06	1.08263e+07	1.27611e+06	9.12933e+06	1.75881e+07			RVB1	3.9085e+06	9.70497e+06	1.31211		0.183551						LOA1	8.91342e+06	8.79918e+06	-0.0186105		-0.27929
RVB2	5.0302e+06	279471	2.26525e+06	6.01233e+06	4.39692e+06	928456	1.42449e+07	1.69132e+07			RVB2	3.39681e+06	9.12085e+06	1.42499		0.019503						YGL117W	89135.5	87899.1	-0.0201512		-0.98471
RVS161	9.17507e+06	4.7465e+07	1.50679e+08	2.10061e+07	7.57982e+06	1.82516e+07	6.85345e+06	1.71472e+06			RVS161	5.70814e+07	8.5999e+06	-2.73063		0.238497						FUN26	116051	113135	-0.0367116		-0.80819
RVS167	4.84063e+06	3.42434e+06	6.35291e+07	1.081e+07	1.18291e+06	1.07102e+06	3.83214e+06	1.6812e+06			RVS167	2.0651e+07	1.94181e+06	-3.41074		0.16722						ERO1	2.13726e+06	2.07794e+06	-0.0406123		-0.26662
SAC1	1.06538e+06	4.43489e+07	0	4.13832e+06	1.49031e+06	1.54701e+06	2.62228e+06	9.5392e+06			SAC1	1.23882e+07	3.7997e+06	-1.705		-0.25287						DPM1	1.01352e+07	9.74008e+06	-0.0573705		0.169345
SAR1	9.35761e+06	2.62358e+07	5.07213e+06	1.06383e+07	1.53931e+07	2.44382e+07	2.75724e+07	0			SAR1	1.2826e+07	1.68509e+07	0.393759		-0.01825						FAA1	7.80541e+07	7.35415e+07	-0.0859164		0.450454
SAY1	7.11028e+06	2.13829e+06	1.00438e+07	6.57471e+06	1.71292e+06	457950	9.25507e+06	4.16343e+06			SAY1	6.46678e+06	3.89734e+06	-0.730557		-0.2257						VAN1	1.13082e+06	1.06123e+06	-0.0916293		0.08421
SBH1	1.99845e+06	1.16508e+06	444685	1.06741e+06	2.0601e+06	1.18772e+06	859602	536360			SBH1	1.16891e+06	1.16095e+06	-0.00985895		0.224845						SSS1	1.66981e+06	1.56087e+06	-0.0973363		0.024152
SCW10	102871	2.69984e+06	376002	0	491451	1.86347e+06	186575	213793			SCW10	794679	688821	-0.206242		-0.60852						YHR045W	187279	169507	-0.143843		0.286501
SEC21	2.46207e+06	480133	1.21801e+06	0	1.05178e+06	659878	2.13542e+06	7.21126e+06			SEC21	1.04005e+06	2.76458e+06	1.4104		-0.08361						SEC63	5.77266e+06	5.21226e+06	-0.147329		-0.29694
SEC4	2.44705e+07	2.68335e+07	1.78017e+07	4.58412e+07	2.55066e+07	2.34695e+07	1.15666e+08	5.92335e+07			SEC4	2.87368e+07	5.59688e+07	0.961726		-0.66364						RET3	903467	801179	-0.173348		0.032986
SEC63	5.18144e+06	8.56031e+06	3.19701e+06	6.15189e+06	4.1741e+06	0	6.00796e+06	1.0667e+07			SEC63	5.77266e+06	5.21226e+06	-0.147329		-0.29694						MNN1	795773	702121	-0.180637		-0.9423
SEY1	1.73502e+06	0	1.93289e+06	1.82368e+06	1.56711e+06	1.16162e+06	2.20579e+06	5.31702e+06			SEY1	1.3729e+06	2.56289e+06	0.900544		-0.02343						SCW10	794679	688821	-0.206242		-0.60852
SLC1	2.09936e+07	5.9059e+06	2.26964e+07	7.92897e+06	4.76328e+06	1.52629e+06	1.44983e+07	1.41231e+07			SLC1	1.43812e+07	8.72776e+06	-0.720504		-0.08373						GCN1	5.58574e+06	4.78663e+06	-0.222736		-0.03788
SMI1	410125	19007.5	55353.4	231446	257490	133578	404427	107246			SMI1	178983	225685	0.334489		-0.02673						PMT1	743250	626224	-0.247168		0.019577
SNA3	112916	0	47008.9	6864.46	190791	263842	288285	194320			SNA3	41697.4	234309	2.49039		0.459739						PEX25	353315	294151	-0.264395		0.485398
SNF7	264676	135482	518022	0	167321	889204	696913	251537			SNF7	229545	501244	1.12674		0.33425						IDP3	131451	108319	-0.279248		1.87968
SNX4	397055	560882	940047	0	827338	849665	1.32809e+07	7.94121e+06			SNX4	474496	5.72478e+06	3.59275		0.342574						TOS1	300484	245298	-0.292753		0.170179
SNX41	382461	800722	2.63627e+06	609607	66978.8	5745.49	5.36728e+06	2.17477e+06			SNX41	1.10727e+06	1.90369e+06	0.7818		1.33468						TPM2	1.53737e+06	1.24752e+06	-0.301396		0.363147
SPC1	659627	774816	303618	17201.5	304599	84878.4	167349	447563			SPC1	438816	251097	-0.805367		0.067693						HFD1	7.12366e+06	5.65553e+06	-0.332957		1.36648
SPN1	1.39252e+06	3.49424e+06	790116	1.87336e+06	1.43139e+06	432742	862410	0			SPN1	1.88756e+06	681636	-1.46945		0.014665						TUB2	5.18606e+06	3.93979e+06	-0.39652		-0.19675
SRP101	522242	523356	335542	0	151136	846741	385580	104876			SRP101	345285	372083	0.107837		-0.05245						ERG27	4.09682e+08	3.01784e+08	-0.440988		-0.40151
SSH1	716199	3.60585e+07	0	4.34818e+06	1.10036e+06	779112	2.59825e+06	4.63964e+06			SSH1	1.02807e+07	2.27934e+06	-2.17325		-0.13213						VTC2	1.20385e+08	8.81246e+07	-0.450033		-0.2176
SSM4	467947	805733	2.02345e+06	453843	216090	0	358864	673018			SSM4	937742	311993	-1.58768		-0.23784						ERG7	2.12342e+08	1.53338e+08	-0.469671		-0.40914
SSS1	4.60609e+06	812839	993797	266509	2.80852e+06	966355	1.79741e+06	671178			SSS1	1.66981e+06	1.56087e+06	-0.0973363		0.024152						LIP1	193765	138214	-0.487401		0.258759
STH1	29447.6	277117	3088.11	439218	124715	0	276539	33498.8			STH1	187217	108688	-0.784519		0.200577						PRE7	2.61221e+06	1.823e+06	-0.518955		0.435334
SUR4; ELO3	146591	2.38741e+06	152829	449663	87938.9	0	747776	971450			SUR4; ELO3	784123	451791	-0.795424		0.03445						ERG1	9.00148e+07	6.24535e+07	-0.527381		-1.32379
TAZ1	1.6455e+06	422240	3.45417e+06	1.39485e+06	0	49547.6	1.66439e+06	2.09331e+06			TAZ1	1.72919e+06	951811	-0.86135		0.152949						ERV14	2.82345e+06	1.95785e+06	-0.528191		-0.08411
TCB1	4.33323e+06	200526	0	1.47978e+06	6.2653e+06	5.7637e+06	1.07535e+06	642506			TCB1	1.50339e+06	3.43672e+06	1.19282		-0.26518						YNL115C	3.97942e+07	2.69336e+07	-0.563148		0.766841
TCB3	1.95293e+06	2.01314e+06	39138.5	0	409929	636338	1.14598e+06	4.71683e+06			TCB3	1.0013e+06	1.72727e+06	0.786616		-0.05964						HSP82	1.25432e+07	8.41861e+06	-0.575249		0.27017
TCP1	1.02071e+06	5.69616e+06	992127	0	220682	669292	1.70109e+06	1.73627e+06			TCP1	1.92725e+06	1.08183e+06	-0.833063		0.110531						TGL4	3.4179e+07	2.28006e+07	-0.584038		-0.340559
TGL1	3.57875e+06	4.36882e+06	3.02707e+07	1.71764e+07	9.09245e+06	1.3663e+06	2.91949e+07	2.77275e+07			TGL1	1.38487e+07	1.68453e+07	0.282596		0.066612						FAA4	6.3545e+07	4.16956e+07	-0.607884		-0.2017
TGL3	2.48357e+07	1.97357e+07	1.18402e+08	3.25046e+07	2.86259e+07	1.31639e+07	3.60394e+07	4.23863e+07			TGL3	4.88696e+07	3.00539e+07	-0.701387		-0.70142						GTB1	198406	128647	-0.625041		-0.31962
TGL4	1.51018e+07	4.76925e+07	5.14328e+07	2.24888e+07	1.60985e+07	7.9997e+06	2.92222e+07	3.7882e+07			TGL4	3.4179e+07	2.28006e+07	-0.584038		-0.340559						FIS1	1.89968e+06	1.21806e+06	-0.641175		0.417902
TGL5	1.25767e+07	0	4.11685e+07	1.20566e+07	3.87509e+07	5.42845e+07	1.99801e+07	3.36411e+07			TGL5	1.64505e+07	3.66641e+07	1.15624		-0.05853						TGL3	4.88696e+07	3.00539e+07	-0.701387		-0.70142
TOS1	781014	0	291681	129241	208705	94312.2	194553	483622			TOS1	300484	245298	-0.292753		0.170179						FAT1	4.33296e+07	2.63812e+07	-0.715843		-0.23783
TPM2	3.07426e+06	59927.4	3.01529e+06	0	1.1314e+06	920902	1.45978e+06	1.47802e+06			TPM2	1.53737e+06	1.24752e+06	-0.301396		0.363147						SLC1	1.43812e+07	8.72776e+06	-0.720504		-0.08373
TRS31	140172	80803.7	3717.07	13602.9	167130	93597.1	120396	7486.33			TRS31	59574	97152.4	0.705567		-0.24333						ERG6	1.58969e+09	9.58629e+08	-0.729704		-0.23966
TSC10	1.72238e+07	3.09502e+06	3.82853e+07	1.18884e+07	1.93196e+06	4.39235e+06	1.6961e+07	1.36669e+07			TSC10	1.76231e+07	9.23806e+06	-0.931808		-0.8908						SAY1	6.46678e+06	3.89734e+06	-0.730557		-0.2257
TUB1	0	3.39037e+06	76553.4	557802	1.42073e+06	4.72155e+06	659641	80677.6			TUB1	1.00618e+06	1.72065e+06	0.774065		0.008765						STH1	187217	108688	-0.784519		0.200577
TUB2	4.18058e+06	1.20553e+07	2.48216e+06	2.02621e+06	7.00219e+06	7.75612e+06	1.00084e+06	0			TUB2	5.18606e+06	3.93979e+06	-0.39652		-0.19675						YCR043C	958253	553888	-0.790813		-0.46578
TVP18	159508	245236	569599	469391	0	82785.5	359502	191862			TVP18	360933	158538	-1.18691		0.521065						SUR4; ELO3	784123	451791	-0.795424		0.03445
UFD1	2.0656e+06	1.04707e+06	1.4326e+06	0	1.87006e+06	835771	3.73112e+06	5.44464e+06			UFD1	1.13632e+06	2.9704e+06	1.38629		0.062719						SPC1	438816	251097	-0.805367		0.067693
UIP4	522088	590480	615083	0	715150	827855	2.16505e+06	2.81525e+06			UIP4	431913	1.63083e+06	1.91679		1.18815						KTR4	772525	439453	-0.813873		-0.04692
VAN1	776778	1.0055e+06	1.2994e+06	1.44161e+06	1.07322e+06	0	1.36726e+06	1.80444e+06			VAN1	1.13082e+06	1.06123e+06	-0.0916293		0.08421						TCP1	1.92725e+06	1.08183e+06	-0.833063		0.110531
VPS13	2.09189e+06	7.70687e+06	2.82638e+06	0	1.58799e+06	5.19669e+06	3.1095e+06	3.84731e+06			VPS13	3.15629e+06	3.43537e+06	0.122238		-0.0686						TAZ1	1.72919e+06	951811	-0.86135		0.152949
VPS21	3.44047e+06	3.69785e+07	725895	6.70651e+06	9.18814e+06	4.4639e+06	3.09075e+07	2.87991e+07			VPS21	1.19629e+07	1.83397e+07	0.616406		0.171376						NVJ2	101986	53891.3	-0.920245		0.011677
VTC2	1.51226e+08	0	2.18213e+08	1.12099e+08	3.49637e+07	5.54162e+07	1.88342e+08	7.3777e+07			VTC2	1.20385e+08	8.81246e+07	-0.450033		-0.2176						TSC10	1.76231e+07	9.23806e+06	-0.931808		-0.8908
YBL029C-A	767043	0	786919	405602	907446	358080	593140	495575			YBL029C-A	489891	588560	0.26473		0.856014						MNL2	564429	284278	-0.989489		-0.57489
YBR096W	311592	0	227366	13561.4	131818	1.1412e+06	246978	912745			YBR096W	138130	608185	2.13848		0.203869						CAF4	202844	101170	-1.00359		-0.49369
YCR043C	188501	1.26929e+06	592093	1.78313e+06	967007	55951.7	698175	494418			YCR043C	958253	553888	-0.790813		-0.46578						PDR16	2.38458e+07	1.17097e+07	-1.02603		-0.8492
YET3	900218	11748.2	62339.5	7395.59	461654	344658	772427	888204			YET3	245425	616736	1.32937		0.476509						TVP18	360933	158538	-1.18691		0.521065
YGL117W	149378	28942.9	178221	0	155998	39398.1	51485.2	104715			YGL117W	89135.5	87899.1	-0.0201512		-0.98471						NOP9	708972	301704	-1.23259		-0.21987
YHR045W	126322	527877	94916.2	0	46242.5	20498.1	330619	280668			YHR045W	187279	169507	-0.143843		0.286501						ERG28	1.42885e+06	595351	-1.26305		0.231711
YIL108W	8.27251e+06	0	2.94684e+06	1.20392e+06	2.40717e+06	3.27997e+06	5.08449e+06	3.95296e+06			YIL108W	3.10582e+06	3.68115e+06	0.245181		0.075299						NPA3	362782	146739	-1.30585		-0.03803
YIM1	1.33947e+07	4.95435e+06	2.97375e+07	1.88195e+07	8.57133e+06	3.999e+06	4.77228e+07	2.76408e+07			YIM1	1.67265e+07	2.19835e+07	0.394283		0.126996						DSL1	516037	187564	-1.46009		0.237751
YJU3	2.15714e+07	6.13281e+06	2.62108e+07	2.2274e+07	3.58202e+06	5.47068e+06	4.29197e+07	2.93296e+07			YJU3	1.90473e+07	2.03255e+07	0.0937063		0.135224						SPN1	1.88756e+06	681636	-1.46945		0.014665
YKL077W	786995	0	305947	152485	826086	365470	518380	1.55552e+06			YKL077W	311357	816364	1.39064		0.370432						RHO2	413877	140965	-1.55387		-0.01669
YKL107W	1.33113e+06	1.56481e+06	1.13144e+06	0	1.40663e+06	1.96506e+06	1.60734e+06	8.19834e+06			YKL107W	1.00685e+06	3.29434e+06	1.71015		-0.08076						SSM4	937742	311993	-1.58768		-0.23784
YLR413W; INA1	729653	1.0557e+06	0	402069	190062	100168	209998	20092.9			YLR413W; INA1	546856	130080	-2.07176		-2.30873						DOP1	3.54646e+06	1.14091e+06	-1.6362		-0.99669
YMR134W; ERG29	74589.4	4946.86	0	57000.6	34391.5	34066.5	151171	430445			YMR134W; ERG29	34134.2	162519	2.25131		0.728122						SAC1	1.23882e+07	3.7997e+06	-1.705		-0.25287
YMR147W; LDO45	376851	0	1.31066e+06	541934	518123	190243	2.35153e+06	3.01027e+06			YMR147W; LDO45	557361	1.51754e+06	1.44505		0.335628						RER2	5.6418e+06	1.49962e+06	-1.91156		0.175855
YNL115C	2.86137e+07	0	9.02274e+07	4.03356e+07	1.51972e+07	5.97948e+06	6.6164e+07	2.03939e+07			YNL115C	3.97942e+07	2.69336e+07	-0.563148		0.766841						COG8	198003	48504.4	-2.02933		-0.0391
YNL208W	0	463095	2.64529e+06	1.15599e+06	223669	188027	7.43203e+06	5.19013e+06			YNL208W	1.0661e+06	3.25847e+06	1.61186		1.43624						YLR413W; INA1	546856	130080	-2.07176		-2.30873
YPR114W	119158	94000.7	188313	434860	246554	7818.47	258443	488299			YPR114W	209083	250278	0.259459		-0.27065						SSH1	1.02807e+07	2.27934e+06	-2.17325		-0.13213
YPT1	3.20031e+07	1.58726e+07	2.01977e+07	2.47965e+07	7.20929e+07	7.67476e+07	1.17328e+08	7.45297e+07			YPT1	2.32175e+07	8.51745e+07	1.87521		0.203638						EMC1	9.6206e+06	1.77127e+06	-2.44134		0.257857
YPT10	427793	216247	977683	235706	0	739626	2.59271e+06	2.76871e+06			YPT10	464357	1.52526e+06	1.71575		0.492279						GDT1	1.08695e+06	186800	-2.54073		0.457431
YPT31	2.77903e+07	5.28639e+06	0	1.74612e+07	2.57188e+07	2.13246e+07	1.48947e+08	9.75509e+07			YPT31	1.26345e+07	7.33852e+07	2.53812		0.002019						RVS161	5.70814e+07	8.5999e+06	-2.73063		0.238497
YPT32	3.61282e+07	0	1.63218e+06	1.967e+07	3.42673e+07	5.0461e+07	4.03797e+07	1.36251e+07			YPT32	1.43576e+07	3.46833e+07	1.27243		-0.17282						RVS167	2.0651e+07	1.94181e+06	-3.41074		0.16722
YPT7	2.68969e+07	2.29709e+07	0	5.84939e+07	2.27617e+07	1.91924e+07	1.60003e+08	9.23041e+07			YPT7	2.70904e+07	7.35653e+07	1.44124		0.158485						FAT3; YKL187C	3.13966e+07	276891	-6.82515		4.44517

### Sheet: No_WC_Data
Name	Log-1_LD	Log-2_LD	Log-3_LD	Log-4_LD	AGR-1_LD	AGR-2_LD	AGR-3_LD	AGR-4_LD			Protein Name	Log Avg	AGR Avg	Log2 Fold Change_LD
ENV9	5.32436e+06	1.59375e+08	1.93562e+07	6.03384e+06	1.26472e+06	1.24551e+06	1.50089e+07	1.23356e+07			ENV9	4.75224e+07	7.46367e+06	-2.67065
ATF1	1.58647e+06	152732	8.37834e+06	3.15842e+06	794204	543568	6.64859e+06	7.34023e+06			ATF1	3.31899e+06	3.83165e+06	0.20722
YOR059C; LPL1	3.23975e+06	538245	1.18594e+07	1.91899e+06	1.58031e+06	2.63825e+06	6.33196e+06	6.14161e+06			YOR059C; LPL1	4.38911e+06	4.17303e+06	-0.0728312
MCM5	1.92882e+06	3.25967e+09	1.12082e+08	3.25562e+09	8.35299e+06	1.367e+06	2.59404e+06	286265			MCM5	1.65732e+09	3.15008e+06	-9.03925
YPR147C	1.48792e+06	2.0593e+06	6.6509e+06	1.81648e+06	139653	79232.1	1.9517e+06	2.31096e+06			YPR147C	3.00365e+06	1.12039e+06	-1.42272
MOT2	901709	6.27806e+07	3.00263e+06	42024.1	5.23031e+06	1.73201e+06	1.59175e+06	159256			MOT2	1.66817e+07	2.17833e+06	-2.93697
SFT1	181041	65423.9	44694.2	28835.6	225166	242895	189554	90663.5			SFT1	79998.8	187070	1.22553
FLD1; SEI1	793626	1.68818e+06	794178	98110.6	868852	43409.2	145921	507365			FLD1; SEI1	843523	391387	-1.10783
FMP43; MPC3	233105	8.93662e+06	216473	614343	462973	216702	735328	370238			FMP43; MPC3	2.50013e+06	446310	-2.48589
FAR10	271791	3.35395e+06	412308	182319	916212	412984	486208	220165			FAR10	1.05509e+06	508892	-1.05194
YPR137C-B	1.03445e+07	4.56689e+06	0	7.85663e+07	1.82616e+07	2.26241e+06	5.58539e+06	2.00181e+06			YPR137C-B	2.33694e+07	7.02781e+06	-1.73348
YEH1	8.30294e+06	122548	3.77141e+07	1.52074e+07	0	351081	4.14915e+06	2.09226e+06			YEH1	1.53367e+07	1.64812e+06	-3.2181
MDN1	406820	1.66172e+07	749221	596927	781582	363190	626012	0			MDN1	4.59255e+06	442696	-3.37491
NUP170	2.08078e+06	3.67853e+06	10632.3	249375	80373.9	0	822608	301167			NUP170	1.50483e+06	301037	-2.32159
TOM7	1.81381e+06	2.49362e+07	0	139131	1.34412e+06	191804	275664	302117			TOM7	6.72229e+06	528426	-3.66918
NUP192	197963	302481	958301	4124.66	256061	0	125422	109727			NUP192	365717	122802	-1.57439
AKR2	90878	813016	0	38566.4	14363.7	27057.7	160196	99681.2			AKR2	235615	75324.7	-1.64524
RSC4	72503.1	2.97994e+07	23547.1	754681	1774.42	223383	25873.8	0			RSC4	7.66253e+06	62757.7	-6.93188
AXL1	73484.9	181717	659617	37404.8	90060.7	0	140385	172013			AXL1	238056	100615	-1.24246
NAT3	11298.3	282794	123040	32937.5	65953.7	139031	31542.3	0			NAT3	112517	59131.7	-0.928141
HIP1	75125.1	3.31335e+06	35039.6	0	128748	90472.9	165596	57265			HIP1	855879	110520	-2.95309
FRK1	555027	0	157397	357109	719966	837430	696296	182698			FRK1	267383	609098	1.18776
TUL1	21092.2	0	5076.62	31780.5	20286.3	36316.4	105872	109706			TUL1	14487.3	68045.3	2.2317
PET122	129427	9.48823e+06	0	33867.7	76189.9	31732.4	41137.6	20186.3			PET122	2.41288e+06	42311.5	-5.83356
YOR385W	65295.4	1.02308e+06	406564	100469	57082.2	0	47495.9	7198.82			YOR385W	398852	27944.2	-3.83523
ATG34	497217	0	17108.4	13444.4	52041.2	15663.4	24251.4	41262.3			ATG34	131942	33304.6	-1.98612
TVP38	2579.64	2.28453e+06	20695.3	27218.9	49132.2	0	23163.5	13771.6			TVP38	583756	21516.8	-4.76183
